# Patient-Derived Three-Dimensional Lung Tumor Models to Evaluate Response to Immunotherapy

**DOI:** 10.1101/2025.05.19.654890

**Authors:** Kayla F. Goliwas, Kenneth P. Hough, Sruti Sivan, Sierra L. Single, Sameer S. Deshmukh, Joel L. Berry, Maya Khalil, Benjamin Wei, Yanis Boumber, Mohammad Athar, Aakash Desai, Selvarangan Ponnazhagan, James M. Donahue, Jessy S. Deshane

## Abstract

Novel preclinical models that better mimic the *in vivo* tumor microenvironment are needed for advanced understanding of tumor biology and resistance/response to therapy. Herein, we report development of a novel *ex vivo* patient-derived three-dimensional lung tumor model (3D-LTM), that maintains features of human extracellular matrix, cell-cell interactions, and tissue architecture to evaluate a rapid response to immune checkpoint inhibitors (ICI). Within this model system, we recapitulated the heterogeneity of response to immunotherapy observed in non-small cell lung cancer (NSCLC) patients and defined signatures associated with response for predicting early response of ICI in patients. Spatial transcriptomics of the 3D-LTMs identified positive correlation of CD8^+^ T cell populations, CD4^+^ memory T cells, mast cells, NK cells, endothelial cells and non-classical monocytes with response status, whereas macrophages negatively correlated with response status. Pathway analysis of gene expression showed that chemokine signaling related pathways were activated in responder 3D-LTM tissues, whereas suppression of antigen presentation-related pathways and activation of T_reg_ differentiation-related pathways was associated with 3D-LTMs that were not considered responders. This model system has utility for rapid testing of novel immune directed therapy outcomes and for developing biomarkers of ICI response in NSCLC.
