## Supplemental Table 1 for "Patient-Derived Three-Dimensional Lung Tumor Models to Evaluate Response to Immunotherapy"

### Sheet: TIS
	αPD-1: Tumor Inflammation Signature									αPD-L1: Tumor Inflammation Signature
		Responder		Partial Responder		Non Responder					Partial Responder		Non Responder
	Gene	Log2FC	p value	Log2FC	p value	Log2FC	p value			Gene	Log2FC	p value	Log2FC	p value
	CD8A	0.69085	0.360601	-0.78854	0.0156197	0.146179	0.128239			NKG7	3.79239	0.129901	0.515776	0.260594
	STAT1	0.42408	0.459379	-0.886873	0.0210653	-0.388839	0.250504			TIGIT	2.29705	0.16631	-0.708348	0.311975
	PDCD1LG2	0.361801	0.507954	-0.941988	0.00706323	-0.10233	0.307926			CD27	1.81098	0.281063	-0.537982	0.442522
	IDO1	0.359001	0.489573	-0.930478	0.00111159	-0.0785538	0.519081			CXCR6	1.26261	0.448207	0.623488	0.163668
	CXCL9	0.33687	0.560929	-1.11288	0.0433157	-0.135586	0.238505			CMKLR1	1.12189	0.360763	0.415584	0.366425
	CXCR6	0.336252	0.479342	-0.785128	0.0318225	-0.0539653	0.679483			LAG3	1.09751	0.516168	0.666934	0.113501
	CMKLR1	0.288318	0.616751	-0.103935	0.862266	0.0158399	0.848763			HLA-DQA1	1.07811	0.449468	0.601326	0.171276
	PSMB10	0.27857	0.571285	-0.520154	0.318144	-0.0904361	0.259738			IDO1	1.01213	0.465048	0.738697	0.103209
	HLA-DQA1	0.270907	0.61421	-0.983703	0.002577	-0.338599	0.037827			CD8A	1.00195	0.435181	1.00085	0.100593
	CCL5	0.256251	0.635604	-0.972633	0.076494	-0.0204686	0.843944			CD274	0.861439	0.438615	0.270582	0.509676
	LAG3	0.256029	0.607726	-1.07155	0.00712643	-0.129307	0.190355			CCL5	0.725998	0.507313	0.688679	0.13146
	CD276	0.231399	0.524484	-0.682332	0.0439874	0.178486	0.458541			PDCD1LG2	0.665388	0.554944	0.749607	0.100906
	NKG7	0.185052	0.704657	-0.292508	0.126304	0.00433265	0.976437			PSMB10	0.649782	0.568973	0.597807	0.170982
	TIGIT	0.139353	0.84221	1.03771	0.553314	0.00272042	0.98353			STAT1	0.592154	0.586806	0.736444	0.110585
	CD274	0.112553	0.819973	-0.301991	0.588851	-0.0406859	0.537565			CXCL9	0.47005	0.673728	0.73094	0.133399
	HLA-E	0.0668172	0.86078	-0.870587	0.0070829	-0.275543	0.396387			CD276	0.0955785	0.922856	0.697443	0.10239
	CD27	-0.564984	0.396925	1.00191	0.489159	-0.115107	0.284303			HLA-E	-0.587257	0.427417	0.597298	0.113081

### Sheet: T Cell Checkpoints
	αPD-1: T Cell Checkpoints									αPD-L1: T Cell Checkpoints
		Responder		Partial Responder		Non Responder					Partial Responder		Non Responder
	Gene	Log2FC	p value	Log2FC	p value	Log2FC	p value			Gene	Log2FC	p value	Log2FC	p value
	HAVCR2	0.802574	0.301471	-0.809069	0.0792759	0.011458	0.927065			TIGIT	2.29705	0.16631	-0.708348	0.311975
	PVRIG	0.607998	0.336319	-0.975828	0.00263548	0.138229	0.15575			CD27	1.81098	0.281063	-0.537982	0.442522
	CD40	0.470665	0.352521	-0.678079	0.0328955	-0.00313681	0.963045			CD86	1.33247	0.376853	0.623741	0.181121
	PDCD1	0.401843	0.466092	-0.235162	0.679288	0.0138971	0.931436			TNFRSF9	1.32669	0.30798	0.336679	0.549156
	PDCD1LG2	0.361801	0.507954	-0.941988	0.00706323	-0.10233	0.307926			TNFSF4	1.27452	0.344028	0.563487	0.326054
	TNFRSF4	0.356132	0.548152	-0.12967	0.795928	0.010742	0.908485			ICOS	1.10989	0.397236	0.553344	0.285612
	ICOS	0.342449	0.574212	-0.799522	0.00994482	-0.119438	0.228001			LAG3	1.09751	0.516168	0.666934	0.113501
	ADORA2A	0.323115	0.548397	-0.995979	0.00888738	-0.178041	0.168612			CD80	1.07051	0.366658	0.304256	0.5092
	TNFSF9	0.314659	0.538014	-0.806969	0.0525353	-0.037022	0.683544			CD28	1.04529	0.483371	0.0450116	0.926199
	VSIR	0.303404	0.520491	-1.07641	0.00166465	-0.0601021	0.213474			TNFSF18	1.04284	0.307785	0.662085	0.120624
	CTLA4	0.287851	0.563655	-1.05049	0.048901	0.0728888	0.627595			PDCD1	1.03019	0.377961	0.591875	0.222822
	TNFSF18	0.281532	0.600843	-0.852752	0.00182814	-0.0245687	0.810615			PVRIG	1.01677	0.517896	0.870524	0.112021
	TNFSF4	0.276627	0.677103	0.424794	0.701389	-0.111964	0.310116			ADORA2A	0.990361	0.446942	0.934113	0.084211
	TNFRSF18	0.273334	0.58907	-0.92108	0.000334945	-0.0408907	0.28933			ICOSLG	0.964929	0.442481	0.425006	0.288828
	CD86	0.270993	0.630978	-0.16692	0.791814	-0.12116	0.265945			CD274	0.861439	0.438615	0.270582	0.509676
	LAG3	0.256029	0.607726	-1.07155	0.00712643	-0.129307	0.190355			TNFRSF4	0.854773	0.453179	0.450357	0.318429
	ICOSLG	0.252781	0.60032	-0.747901	0.0158651	-0.0889806	0.142088			TNFRSF18	0.81073	0.458489	0.602045	0.208361
	CD276	0.231399	0.524484	-0.682332	0.0439874	0.178486	0.458541			TNFSF9	0.793039	0.497321	0.589425	0.170806
	CMTM4	0.218092	0.666705	-0.651522	0.0313912	-0.110984	0.29144			HAVCR2	0.769756	0.516014	1.01674	0.102792
	CD70	0.216837	0.646448	-1.12052	0.129628	-0.0364063	0.753021			PDCD1LG2	0.665388	0.554944	0.749607	0.100906
	CD28	0.204722	0.641824	-0.23156	0.525207	-0.0833102	0.357025			CTLA4	0.652085	0.589808	0.601248	0.150835
	TIGIT	0.139353	0.84221	1.03771	0.553314	0.00272042	0.98353			VSIR	0.639284	0.564729	0.737778	0.129713
	CD40LG	0.118289	0.825458	-0.938506	0.0402388	-0.0815994	0.200616			CD40	0.49055	0.643814	0.639012	0.117902
	CD274	0.112553	0.819973	-0.301991	0.588851	-0.0406859	0.537565			CD40LG	0.413037	0.695727	0.859465	0.0908774
	TNFRSF9	-0.026012	0.965448	1.112	0.446374	-0.124879	0.131518			CMTM4	0.385527	0.688039	0.565234	0.188014
	CD80	-0.103856	0.847034	-0.163851	0.724167	-0.0771317	0.427292			CD276	0.0955785	0.922856	0.697443	0.10239
	CD27	-0.564984	0.396925	1.00191	0.489159	-0.115107	0.284303			CD70	0.0776732	0.934584	0.678179	0.0933222

### Sheet: Chemokine Signaling
	αPD-1: Chemokine Signaling									αPD-L1: Chemokine Signaling
		Responder		Partial Responder		Non Responder					Partial Responder		Non Responder
	Gene	Log2FC	p value	Log2FC	p value	Log2FC	p value			Gene	Log2FC	p value	Log2FC	p value
	CXCL11	1.01034	0.35727	0.504507	0.692866	-0.169408	0.257457			CCL23	3.84167	0.125299	-0.848541	0.287063
	GNG12	0.905335	0.220222	-0.11474	0.799399	0.202031	0.477709			CCR9	2.57863	0.239998	-1.32281	0.164501
	CCL24	0.848809	0.351651	-0.684456	0.103287	-0.192808	0.14503			GSK3B	2.14532	0.212328	-0.25993	0.639761
	CCL15	0.836061	0.0274409	-1.09703	0.00142683	0.69462	0.124652			PIK3CG	1.98214	0.246731	-0.323094	0.657325
	CXCL16	0.698119	0.374934	-0.675174	0.00845009	-0.0800183	0.493407			PRKACA	1.64395	0.254556	-0.734165	0.321145
	XCR1	0.616422	0.18391	-1.08634	0.0255043	0.136978	0.384958			CCL11	1.58518	0.415536	-1.20143	0.140518
	CCL27	0.598381	0.600958	-0.88931	0.00319689	-0.021462	0.872609			CXCR5	1.54679	0.366487	-0.350224	0.543235
	CCL18	0.598187	0.0566209	-0.838974	0.0256439	-0.437396	0.0270411			CCL24	1.50288	0.343435	1.10825	0.0946032
	KRAS	0.563447	0.420408	-0.82916	0.0204338	0.0289955	0.60405			CCL14	1.44538	0.380855	0.402541	0.424709
	CXCR1	0.557679	0.361832	-0.758001	0.0105594	-0.129583	0.35309			CCL2	1.40567	0.333709	-0.229794	0.690357
	CCR7	0.548627	0.460119	-0.842159	0.0425057	0.0347931	0.793994			SHC3	1.38627	0.336274	-0.15269	0.788479
	HRAS	0.53988	0.490299	-0.527668	0.0422174	-0.0120875	0.947441			HRAS	1.35961	0.436479	0.706679	0.166223
	RAC2	0.522257	0.347587	-0.995862	0.00332127	-0.0736181	0.421174			CCR2	1.34888	0.340586	0.215484	0.726047
	CCL21	0.520264	0.431891	-0.583934	0.124705	0.0470948	0.801479			CCL27	1.32653	0.40566	1.06542	0.298027
	PRKACB	0.518057	0.439145	-0.48476	0.186437	0.00607991	0.940104			CCL26	1.28636	0.218061	0.559141	0.272941
	GSK3B	0.512695	0.490577	1.10296	0.378556	0.118623	0.258811			CXCR6	1.26261	0.448207	0.623488	0.163668
	RELA	0.473114	0.316998	-0.800373	0.00176423	0.0257571	0.729748			GNGT1	1.20094	0.399245	0.783662	0.139325
	CCL3/L1	0.451142	0.316803	-0.80547	0.0305483	0.215925	0.165394			PLCB4	1.18838	0.352059	0.147614	0.837269
	CCL16	0.448014	0.483494	-0.987765	0.0191787	-0.140029	0.254696			CXCL11	1.1786	0.381527	0.768602	0.253337
	CCL4	0.435346	0.41866	0.0114133	0.984476	0.144934	0.433392			JAK3	1.16618	0.464702	0.293191	0.534301
	NRAS	0.429502	0.459409	-0.688254	0.101265	0.0316572	0.773704			CXCR2	1.15156	0.346316	0.257492	0.58833
	CXCL6	0.424914	0.418128	-0.75401	0.0297166	0.0770594	0.424148			CCR4	1.13745	0.433948	0.673478	0.186401
	STAT1	0.42408	0.459379	-0.886873	0.0210653	-0.388839	0.250504			XCL1/2	1.13224	0.427587	0.614043	0.146597
	GRB2	0.422445	0.48872	0.977048	0.503763	-0.204115	0.308486			CMKLR1	1.12189	0.360763	0.415584	0.366425
	CCL11	0.418148	0.548401	-0.199845	0.669237	-0.0294506	0.84397			CCL28	1.10694	0.367158	0.514909	0.27425
	BAD	0.404985	0.456464	-0.903734	0.00705853	0.0114786	0.925647			PIK3CB	1.09191	0.428695	0.667074	0.166098
	GNG7	0.394939	0.493141	-0.95318	0.0237153	-0.10414	0.301208			CCL15	1.07399	0.450636	0.213193	0.405227
	PPBP	0.391692	0.512955	-0.774287	0.00648824	-0.171423	0.120066			CCL8	1.05636	0.49051	0.767596	0.153156
	RAC3	0.391673	0.355943	-0.796632	0.139214	-0.0879603	0.525757			CXCR3	1.05136	0.390834	0.461081	0.310656
	BRAF	0.389495	0.464111	-0.214485	0.538282	0.0451394	0.734399			CCL16	1.04998	0.39435	0.840036	0.135974
	CXCL2	0.388596	0.301185	-0.183541	0.743686	0.127391	0.318044			CXCL13	1.04391	0.426645	0.660394	0.151677
	CCRL2	0.385335	0.512505	-0.601224	0.172867	-0.0227878	0.908749			CCR7	1.00313	0.42998	0.863877	0.128858
	CXCL1	0.385293	0.294804	-0.677136	0.0171059	-0.0682753	0.659914			CX3CR1	1.00072	0.42683	0.707371	0.148904
	CX3CR1	0.379494	0.524023	-1.036	0.00308454	0.0384167	0.773799			CCR3	0.999742	0.415518	0.516742	0.25995
	SHC4	0.374496	0.51633	-0.480383	0.172241	-0.0848031	0.374029			RASGRP2	0.998849	0.464056	0.612299	0.173119
	PRKACG	0.373765	0.50664	-0.718726	0.119395	0.00741646	0.924577			CCL22	0.985942	0.473265	0.710362	0.190469
	TIAM1	0.366982	0.430145	-0.971788	0.0192491	0.0414792	0.625376			CCRL2	0.971737	0.421981	0.698807	0.163464
	XCL1/2	0.366462	0.460058	-0.947586	0.000535563	0.066832	0.666287			STAT5B	0.967778	0.424288	-1.89953	0.119215
	CCL7	0.35657	0.519939	-0.886876	4.24e-05	-0.123547	0.108415			CCL21	0.965994	0.443465	0.633706	0.250872
	SHC2	0.356236	0.506224	-0.864694	0.0261937	-0.14972	0.10716			KRAS	0.963034	0.44632	0.827706	0.118651
	PIK3R5	0.352539	0.506474	-0.881914	0.15315	-0.155852	0.0623894			PRKCB	0.958396	0.463869	0.535237	0.311731
	CCL22	0.352191	0.567624	-0.520876	0.21233	0.0585764	0.704463			TIAM1	0.954201	0.440395	0.642829	0.12335
	NFKBIA	0.349682	0.498688	-0.813762	0.0431706	-0.0128293	0.961593			CCL1	0.940901	0.452318	0.605215	0.170972
	STAT3	0.3416	0.504336	-0.356126	0.532123	-0.00651284	0.978504			PRKACB	0.940157	0.42473	0.868758	0.116978
	CCR6	0.341352	0.51823	-1.10881	0.0241838	-0.131758	0.174988			GRB2	0.915941	0.326649	0.260848	0.564193
	CCL8	0.341113	0.588495	-0.985392	0.00203679	-0.208243	0.120603			CXCL10	0.899554	0.439617	0.327057	0.466622
	PRKCB	0.340279	0.575562	-0.157651	0.808865	0.00861986	0.921466			GNG7	0.892534	0.450336	0.601885	0.188986
	CXCL9	0.33687	0.560929	-1.11288	0.0433157	-0.135586	0.238505			CCL4	0.88422	0.441938	0.412849	0.407183
	CXCR6	0.336252	0.479342	-0.785128	0.0318225	-0.0539653	0.679483			XCR1	0.883468	0.478359	0.684058	0.123028
	CXCL3	0.332787	0.498066	-0.713973	0.0451669	-0.228194	0.0605149			CCL17	0.881163	0.491637	0.437691	0.348098
	CCL26	0.332122	0.601035	-0.483796	0.16407	-0.153973	0.115587			SHC4	0.875123	0.46964	0.741871	0.141866
	PIK3CB	0.331698	0.512619	-0.819933	0.0208885	0.0415124	0.715292			BRAF	0.871267	0.456384	0.512488	0.234018
	ITK	0.326535	0.538159	-0.83243	0.0319812	-0.041978	0.71527			PIK3CA	0.868677	0.462637	0.707307	0.155728
	CCL1	0.325766	0.508438	-0.472388	0.316685	0.0513636	0.686556			PIK3R5	0.858111	0.537181	0.764763	0.112901
	CXCR4	0.316106	0.528441	-0.7172	0.163159	-0.107815	0.30388			PIK3R2	0.831476	0.448475	0.390091	0.463836
	CCR1	0.314294	0.595446	-0.919417	0.207172	-0.102283	0.2855			SOS2	0.824486	0.435937	1.42361	0.291913
	JAK2	0.306153	0.602386	-0.615224	0.0912422	-0.132849	0.0559076			CCR1	0.803174	0.479068	0.692523	0.176741
	PIK3CD	0.305625	0.553853	-0.265311	0.685588	0.0464004	0.524786			PRKCD	0.796338	0.533917	0.503715	0.18292
	PIK3CA	0.303242	0.610501	-0.947295	0.0264158	0.0530229	0.426414			CCL19	0.769375	0.507774	0.683817	0.114396
	SHC1	0.301059	0.430469	-0.481218	0.290658	-0.00460931	0.978295			CXCL3	0.767036	0.482656	0.670843	0.0954394
	CCL13	0.300429	0.567644	-0.972013	0.00308311	0.0786376	0.555504			CCL3/L1	0.743974	0.522001	0.712877	0.126603
	STAT2	0.298449	0.459406	-1.01789	0.00478841	-0.179773	0.335599			CXCL14	0.739155	0.506516	0.726385	0.132508
	NFKB1	0.29765	0.492039	-0.936786	0.114532	0.0907904	0.584514			CCL5	0.725998	0.507313	0.688679	0.13146
	CCL19	0.29757	0.573462	-1.15079	0.0147381	0.0931666	0.363216			PIK3CD	0.720468	0.497318	0.630626	0.20403
	AKT2	0.292634	0.463263	-0.790205	0.106863	0.00495893	0.971816			CCR5	0.713128	0.533903	0.690172	0.143105
	ELMO1	0.2907	0.53172	-0.914863	0.033597	-0.0154581	0.872755			PLCB1	0.712158	0.559151	0.604175	0.200125
	PIK3R3	0.288975	0.641702	-0.0431786	0.956862	-0.0853953	0.302495			JAK2	0.701402	0.541441	0.557794	0.19036
	CMKLR1	0.288318	0.616751	-0.103935	0.862266	0.0158399	0.848763			PRKACG	0.697592	0.514515	0.476551	0.265453
	CXCL13	0.286708	0.622531	-1.01746	0.0536303	-0.159529	0.132736			PF4	0.696874	0.51008	0.726362	0.119442
	PLCB1	0.286243	0.598318	-0.772662	0.0296604	-0.112421	0.164405			BAD	0.695981	0.54946	0.759812	0.0987725
	PF4	0.282504	0.542303	-1.13516	0.000849839	0.033567	0.817111			LYN	0.672479	0.569844	0.0430978	0.934146
	CXCL14	0.278783	0.631864	-0.946231	0.0429766	-0.149785	0.150679			NRAS	0.670308	0.5585	0.820336	0.119012
	CXCR3	0.275695	0.646397	-0.783188	0.0104878	-0.0532854	0.667625			PPBP	0.66605	0.514835	0.678026	0.156204
	GNGT1	0.271608	0.688607	-0.953263	0.0197093	-0.18417	0.393681			RAF1	0.662752	0.596414	0.552466	0.128942
	CCL20	0.266807	0.635871	-1.05137	0.00399248	-0.0656063	0.577071			SOS1	0.650354	0.551955	0.573241	0.19028
	IKBKB	0.262668	0.589125	-1.02463	0.0320387	-0.0384467	0.617937			GNG4	0.646094	0.540301	0.372358	0.459036
	RAF1	0.259342	0.558372	-0.773383	0.033453	-0.0755646	0.251458			CCL13	0.642829	0.57438	0.550917	0.242631
	CCL5	0.256251	0.635604	-0.972633	0.076494	-0.0204685	0.843944			CXCL12	0.641663	0.561409	0.563936	0.19253
	CCR5	0.251301	0.64225	-0.794676	0.0203218	-0.12873	0.218215			CXCL5	0.638502	0.630983	0.256984	0.526619
	RAC1	0.247711	0.582605	-0.987193	0.0105521	0.259464	0.539823			CCL25	0.621809	0.598541	0.594226	0.145287
	RASGRP2	0.247487	0.653839	-0.651117	0.142728	-0.127441	0.0841494			CX3CL1	0.61594	0.521939	0.54325	0.232363
	MAP2K1	0.241551	0.555918	-0.632402	0.0365181	0.0567073	0.507625			CCL7	0.611121	0.594176	0.768262	0.0928032
	ROCK1	0.240922	0.650232	-0.962186	0.0532219	0.0419493	0.656348			CXCR4	0.600094	0.601658	0.646867	0.146164
	PIK3R1	0.235214	0.652284	-0.960964	0.0100968	-0.0538153	0.488369			GNG12	0.598596	0.562178	0.603908	0.22911
	CCR4	0.232408	0.674048	-0.740933	0.0817999	-0.0620483	0.524486			PIK3R3	0.594128	0.564158	0.292554	0.530304
	CX3CL1	0.21212	0.679837	-0.771841	0.028105	-0.0590433	0.379404			STAT1	0.592154	0.586806	0.736444	0.110585
	JAK3	0.204936	0.700644	0.10683	0.880938	-0.0971795	0.133382			RAC3	0.589051	0.548744	0.511115	0.209693
	PIK3R2	0.194618	0.734827	-0.380992	0.469168	-0.0707746	0.468949			STAT3	0.567593	0.562933	0.536754	0.247775
	CCR3	0.191779	0.737057	-0.208656	0.680183	-0.258553	0.00615298			AKT3	0.510396	0.647623	0.691489	0.101282
	IKBKG	0.187324	0.656872	-0.74708	0.165028	0.0921106	0.247713			ROCK1	0.496761	0.642242	0.757215	0.102332
	CCL14	0.187045	0.736656	-0.45933	0.379572	0.0985277	0.684221			CXCL2	0.492311	0.609337	0.439104	0.274752
	MAPK3	0.185274	0.719858	-0.699728	0.04989	-0.0415569	0.71665			CCL20	0.485512	0.653893	0.699371	0.0953823
	PRKCD	0.18013	0.71906	-0.966911	0.0165849	-0.148119	0.152672			CXCL9	0.47005	0.673728	0.73094	0.133399
	CCL17	0.180014	0.757937	0.149007	0.867544	-0.2449	0.140651			MAPK1	0.448892	0.646877	0.641408	0.136209
	CCL25	0.179013	0.714322	-0.766893	0.0369437	-0.00231854	0.986293			ELMO1	0.431222	0.659685	0.606607	0.0899534
	HCK	0.169691	0.756667	-0.0508578	0.941567	-0.0405692	0.467044			CXCL16	0.420264	0.665782	0.966627	0.108607
	CXCL10	0.168778	0.74246	0.446545	0.683299	3.52e-05	0.99975			PIK3R1	0.41005	0.668573	0.735883	0.123022
	SOS1	0.166818	0.690254	-0.349738	0.275802	0.0896261	0.375526			SHC2	0.404814	0.731651	0.686928	0.08318
	CXCL12	0.160465	0.743507	-0.291643	0.574208	-0.0280019	0.803058			RELA	0.390537	0.708989	0.624449	0.127716
	CXCR2	0.151455	0.786843	-0.543965	0.372305	-0.0943672	0.25379			IKBKG	0.377977	0.69487	0.222019	0.531925
	CXCL8	0.149219	0.673785	-0.429675	0.364626	0.313793	0.511833			HCK	0.360199	0.693261	0.555774	0.207356
	MAPK1	0.144996	0.759579	-0.802802	0.00592548	-0.0370695	0.76292			CXCR1	0.354289	0.669054	0.835093	0.0686826
	CXCR5	0.125154	0.816089	0.384601	0.619333	0.0699972	0.580499			RAC2	0.351194	0.723953	0.70725	0.0855499
	AKT3	0.118775	0.7998	-1.07682	0.0977193	-0.00634466	0.928877			NFKB1	0.34838	0.715007	0.559473	0.11971
	CXCL5	0.118448	0.765796	-0.0734961	0.889271	0.0280253	0.799367			CCR6	0.336391	0.733961	0.720906	0.0946791
	CCL2	0.110349	0.781752	-0.922842	0.0180423	-0.118107	0.407986			AKT1	0.310517	0.734893	0.302019	0.489669
	AKT1	0.10003	0.826888	0.190409	0.832671	-0.202707	0.241373			ITK	0.302681	0.754686	0.603553	0.107468
	CHUK	0.0876184	0.827754	-0.743615	0.0908082	-0.0529905	0.397214			CXCL6	0.287977	0.771767	0.533061	0.122993
	CCL28	0.00752299	0.990038	-0.785062	0.0842482	-0.213732	0.0327953			CHUK	0.248308	0.796887	0.414219	0.194335
	CCR9	-0.00128258	0.998532	1.59918	0.382971	-0.0616428	0.565498			MAPK3	0.233633	0.798111	0.566111	0.172432
	PIK3CG	-0.00459635	0.994598	1.2866	0.475106	-0.121221	0.306452			MAP2K1	0.162794	0.851953	0.562073	0.130641
	PRKACA	-0.0287233	0.96549	1.65699	0.43978	-0.132898	0.312072			CXCL1	0.147762	0.868318	0.432056	0.171131
	LYN	-0.106797	0.838183	-0.117945	0.843862	-0.0647444	0.315877			CXCL8	0.128232	0.899142	0.487155	0.0776562
	PLCB4	-0.236634	0.704599	0.280452	0.80812	-0.0280095	0.80196			RAC1	0.108664	0.893592	0.629191	0.130278
	GNG4	-0.274457	0.691435	-0.569064	0.0111973	-0.0393909	0.702129			IKBKB	0.0962028	0.920042	0.513601	0.191677
	CCR2	-0.319983	0.61691	0.0850668	0.892096	-0.119214	0.287969			STAT2	0.0784891	0.928052	0.575322	0.0968203
	SHC3	-0.360597	0.558867	1.89411	0.391785	-0.0383349	0.737373			AKT2	0.0480308	0.963267	0.640096	0.0608809
	RHOA	-0.449611	0.391659	-0.850534	0.0366279	0.0795268	0.804842			NFKBIA	0.0261338	0.977736	0.684249	0.100259
	SOS2	-0.620276	0.429788	-0.364121	0.316318	-0.198811	0.0924472			RHOA	-0.159578	0.823371	-0.377447	0.523132
	CCL23	-1.12389	0.290242	1.65495	0.367401	0.0594034	0.634028			CCL18	-0.201153	0.824589	0.594741	0.184154
	STAT5B	-1.97777	0.116363	0.766854	0.627642	0.181442	0.450078			SHC1	-0.222836	0.792281	0.41582	0.221912

### Sheet: T Cell Activation & Metabolism
	αPD-1: T Cell Activation & Metabolism									αPD-L1: T Cell Activation and Metabolism
		Responder		Partial Responder		Non Responder					Partial Responder		Non Responder
	Gene	Log2FC	p value	Log2FC	p value	Log2FC	p value			Gene	Log2FC	p value	Log2FC	p value
	CXCL11	1.01034	0.35727	0.504507	0.692866	-0.169408	0.257457			TIGIT	2.29705	0.16631	-0.708348	0.311975
	CD247	0.958101	0.317972	-1.12216	0.0746931	0.0136576	0.915654			STAT4	2.20843	0.20344	0.409797	0.490992
	HAVCR2	0.802574	0.301471	-0.809069	0.0792759	0.011458	0.927065			CD27	1.81098	0.281063	-0.537982	0.442522
	CD8A	0.69085	0.360601	-0.78854	0.0156197	0.146179	0.128239			CXCR5	1.54679	0.366487	-0.350224	0.543235
	LILRB1	0.653666	0.36192	-0.809117	0.0603392	-0.237953	0.0148872			MLANA	1.43976	0.414644	0.267176	0.558651
	IL4	0.589849	0.361485	-0.789436	0.15472	0.0448681	0.684088			CD86	1.33247	0.376853	0.623741	0.181121
	LY6E	0.544016	0.337636	-0.9699	0.017651	-0.728474	0.32081			CD3E	1.24254	0.340127	0.651964	0.179189
	TCF7	0.528499	0.405233	-0.893361	0.0252622	0.146191	0.305103			IL12RB2	1.21576	0.408019	0.473104	0.257861
	MTOR	0.499236	0.341473	-0.561967	0.219693	0.0503525	0.511133			IL11	1.19774	0.414132	0.391429	0.513108
	TP53	0.454738	0.425518	-1.14284	0.00341786	-0.223988	0.00772998			FAS	1.19478	0.350668	0.357434	0.466953
	CD7	0.449554	0.433781	-1.05264	0.00131626	0.074318	0.28672			CXCL11	1.1786	0.381527	0.768602	0.253337
	IL2RA	0.432733	0.400957	-1.00849	0.0905234	-0.0689293	0.556582			IL12B	1.15452	0.349797	0.385598	0.401786
	MKI67	0.427657	0.447135	-0.712047	0.0390068	0.0506354	0.390112			CCR4	1.13745	0.433948	0.673478	0.186401
	IL12RB1	0.414863	0.255554	-0.0608517	0.937673	0.0215641	0.846935			BLVRA	1.1289	0.370518	0.517838	0.247302
	IL12A	0.403772	0.465599	-0.597063	0.0137001	-0.0509005	0.566475			IL4	1.12846	0.441476	0.800952	0.116485
	PDCD1	0.401843	0.466092	-0.235162	0.679288	0.0138971	0.931436			ICOS	1.10989	0.397236	0.553344	0.285612
	CD2	0.396151	0.491496	-0.980284	0.00745208	-0.0362107	0.666177			LAG3	1.09751	0.516168	0.666934	0.113501
	CTAG1B	0.394129	0.30767	-0.873152	0.230307	-0.144012	0.402462			PRF1	1.07926	0.419286	0.703014	0.166596
	CD3E	0.383149	0.530089	-0.553024	0.206317	0.0225731	0.791241			CD80	1.07051	0.366658	0.304256	0.5092
	PDCD1LG2	0.361801	0.507954	-0.941988	0.00706323	-0.10233	0.307926			DPP4	1.0576	0.418053	-0.406631	0.564286
	IL18	0.361141	0.518961	-0.0222816	0.974033	-0.140054	0.0772716			AIRE	1.05269	0.431834	0.567759	0.174349
	IDO1	0.359001	0.489573	-0.930478	0.00111159	-0.0785538	0.519081			CXCR3	1.05136	0.390834	0.461081	0.310656
	ICOS	0.342449	0.574212	-0.799522	0.00994482	-0.119438	0.228001			TNFSF18	1.04284	0.307785	0.662085	0.120624
	LAT	0.338178	0.482238	-0.144591	0.820955	0.0331084	0.789106			PDCD1	1.03019	0.377961	0.591875	0.222822
	CXCL9	0.33687	0.560929	-1.11288	0.0433157	-0.135586	0.238505			IL3	1.01879	0.424421	0.490913	0.256353
	AICDA	0.335076	0.506968	-0.686178	0.0884356	-0.0964606	0.331033			SOCS1	1.01813	0.466181	0.62276	0.204672
	ITGA1	0.331211	0.552891	-0.973018	0.0436387	-0.0973571	0.153237			IDO1	1.01213	0.465048	0.738697	0.103209
	TNFRSF14	0.330584	0.510561	-0.781815	0.00470884	-0.0900175	0.279549			GZMB	1.00915	0.483608	0.708034	0.132247
	IL12RB2	0.329603	0.551911	-0.0498682	0.948791	-0.146913	0.35768			IFNG	1.00545	0.456	0.81081	0.0956952
	TAL1	0.328953	0.508714	-0.961704	0.00238416	-0.0409325	0.714424			PTPRC	1.00352	0.463498	0.647643	0.115173
	CCR1	0.314294	0.595446	-0.919417	0.207172	-0.102283	0.2855			CD8A	1.00195	0.435181	1.00085	0.100593
	EOMES	0.312288	0.547394	-0.0718008	0.905748	-0.0904117	0.321016			EOMES	0.990237	0.456109	0.393547	0.269775
	CD44	0.309431	0.355238	-1.01133	0.0285819	0.192974	0.675563			TAL1	0.981358	0.470589	0.59334	0.142316
	IRF1	0.307841	0.540883	-1.03582	0.00108919	0.0414079	0.730962			CD1C	0.980115	0.43146	0.278961	0.61222
	IL18R1	0.307623	0.523725	-1.03959	0.0461299	-0.159943	0.0293776			IL5	0.970183	0.448379	0.668596	0.157389
	VSIR	0.303404	0.520491	-1.07641	0.00166465	-0.0601021	0.213474			RAG1	0.957702	0.442349	0.551984	0.180215
	RAG1	0.303007	0.545986	-0.710856	0.0171655	0.176489	0.309582			IL2RA	0.929577	0.469449	0.710346	0.0992451
	LCK	0.302615	0.569334	-0.67075	0.0993669	0.0389594	0.757174			MKI67	0.928002	0.313997	0.601125	0.171182
	TNFSF14	0.30079	0.504478	-0.761127	0.0338212	-0.0269375	0.858564			IRF4	0.922043	0.488336	0.71566	0.150906
	CD8B	0.300573	0.568427	-0.676117	0.0322425	-0.0600596	0.436358			TFEB	0.919527	0.501299	0.575016	0.199121
	IL13RA2	0.300521	0.615584	-0.537116	0.29421	-0.070298	0.446798			CXCL10	0.899554	0.439617	0.327057	0.466622
	CTLA4	0.287851	0.563655	-1.05049	0.048901	0.0728888	0.627595			CD247	0.880931	0.473052	1.37485	0.0798469
	IL5	0.285652	0.605824	-0.711868	0.096115	-0.0330137	0.750006			CD274	0.861439	0.438615	0.270582	0.509676
	TNFSF18	0.281532	0.600843	-0.852752	0.00182814	-0.0245687	0.810615			CD3G	0.858539	0.492338	0.64713	0.179841
	BLVRA	0.276669	0.576655	-0.738801	0.0839244	-0.158954	0.0562762			LAT	0.842737	0.455759	0.7029	0.137891
	CXCR3	0.275695	0.646397	-0.783188	0.0104878	-0.0532854	0.667625			IL18	0.835089	0.470642	0.46411	0.302883
	FAS	0.273567	0.650183	-0.586824	0.236357	-0.153282	0.025313			IL2	0.834606	0.513771	0.57103	0.170918
	TNFRSF18	0.273334	0.58907	-0.92108	0.000334945	-0.0408907	0.28933			CD69	0.832469	0.55093	0.605834	0.150543
	CD86	0.270993	0.630978	-0.16692	0.791814	-0.12116	0.265945			IL13	0.826152	0.412483	0.310871	0.469215
	IL13RA1	0.269775	0.578997	-0.646316	0.172263	-0.0931473	0.493899			GIMAP6	0.819994	0.539884	-1.2036	0.250517
	GZMB	0.26747	0.623936	-0.899849	0.0123958	0.048816	0.580612			CD7	0.811234	0.554505	0.760517	0.115798
	ADA	0.26286	0.496985	-0.973636	0.00277609	0.0831811	0.536039			TNFRSF18	0.81073	0.458489	0.602045	0.208361
	IL3	0.259663	0.650434	1.78514	0.503326	-0.173384	0.090729			CCR1	0.803174	0.479068	0.692523	0.176741
	SOCS1	0.259511	0.597811	-0.949133	0.0302658	-0.00520516	0.939763			CD38	0.787707	0.547781	0.553217	0.168523
	TFEB	0.258964	0.632419	-0.481656	0.258435	0.050309	0.613908			CD2	0.775892	0.533393	0.682598	0.154345
	LCP1	0.258951	0.619659	-1.05993	0.0113004	0.358866	0.444243			HAVCR2	0.769756	0.516014	1.01674	0.102792
	LAG3	0.256029	0.607726	-1.07155	0.00712643	-0.129307	0.190355			TNFSF14	0.768441	0.542171	0.569	0.133935
	CCR5	0.251301	0.64225	-0.794676	0.0203218	-0.12873	0.218215			IL7R	0.748837	0.501645	0.607625	0.160631
	IFNG	0.24852	0.632307	-0.864056	0.001726	-0.07646	0.379373			CD1E	0.734174	0.556782	0.603504	0.207538
	CD3G	0.246578	0.680739	-0.759765	0.135945	-0.261005	0.017293			CD1D	0.728459	0.517755	0.644137	0.169429
	CD69	0.246042	0.636789	-0.972141	0.126943	0.026848	0.734349			LCP1	0.724095	0.519489	0.632805	0.156412
	FOXP3	0.24389	0.634053	-0.703147	0.103171	0.0125042	0.933382			CD5	0.719707	0.560829	0.564181	0.0990559
	CD1D	0.243544	0.618817	-0.846426	0.0159989	-0.121766	0.289869			IL13RA1	0.718908	0.53643	0.497628	0.183779
	CD5	0.243054	0.597087	-0.9025	0.0275016	0.0129694	0.829468			F2RL1	0.714738	0.552774	0.528117	0.25413
	STAT4	0.23805	0.735873	0.483665	0.665652	-0.00943388	0.898769			CCR5	0.713128	0.533903	0.690172	0.143105
	CD1E	0.234368	0.649937	-0.888663	0.0782079	0.066966	0.776691			IL12A	0.70763	0.527519	0.752904	0.104809
	CCR4	0.232408	0.674048	-0.740933	0.0817999	-0.0620483	0.524486			IRF1	0.696591	0.607798	0.550356	0.157617
	CD276	0.231399	0.524484	-0.682332	0.0439874	0.178486	0.458541			IL18RAP	0.69087	0.561844	0.599464	0.132057
	IL18RAP	0.225178	0.600975	-0.814116	0.0238666	-0.0111638	0.900936			LCK	0.687872	0.506742	0.390984	0.331664
	PRF1	0.219442	0.681905	-0.899208	0.0146183	0.082149	0.140426			CD8B	0.685635	0.543848	0.730982	0.135011
	CD70	0.216837	0.646448	-1.12052	0.129628	-0.0364063	0.753021			TNFRSF14	0.673203	0.565688	1.01309	0.068984
	TBX21	0.216182	0.634449	-0.00280442	0.993314	-0.0940579	0.396245			PDCD1LG2	0.665388	0.554944	0.749607	0.100906
	IL7R	0.214029	0.672331	-0.830395	0.0152917	-0.0108	0.823532			TCF7	0.665365	0.592507	0.708256	0.138726
	CD1C	0.209916	0.712751	0.653369	0.636473	-0.0340047	0.822967			CTLA4	0.652085	0.589808	0.601248	0.150835
	AIRE	0.200711	0.693395	-0.891735	0.0379317	-0.0748373	0.366643			ITGA1	0.648345	0.56571	0.711804	0.118862
	MYC	0.200017	0.601284	-0.869253	0.0176912	-0.287247	0.168502			CD47	0.641546	0.531461	0.363773	0.339186
	CD38	0.170852	0.717695	-0.779127	0.0234331	-0.0639702	0.657771			VSIR	0.639284	0.564729	0.737778	0.129713
	CXCL10	0.168778	0.74246	0.446545	0.683299	3.52311e-05	0.99975			CD4	0.609929	0.543998	0.22189	0.572439
	STAT6	0.168563	0.729402	-0.906926	0.102848	-0.143914	0.430569			MTOR	0.602053	0.586532	0.441331	0.232875
	MLANA	0.167802	0.775526	0.41207	0.715394	-0.268269	0.0156581			IL12RB1	0.596337	0.571612	0.399807	0.344587
	PTPRC	0.164309	0.754603	-0.472969	0.214311	-0.0733907	0.358602			IL18R1	0.518167	0.57872	0.56144	0.133715
	IRF4	0.164234	0.73583	-0.697032	0.0554124	0.085706	0.441555			MAF	0.517928	0.616194	-0.0332963	0.945527
	IL12B	0.153419	0.787298	-0.42009	0.349005	-0.0622246	0.32557			LILRB1	0.513287	0.615447	0.753297	0.0963439
	IL2	0.152291	0.746843	-0.849831	0.0171418	-0.125481	0.24386			CTAG1B	0.502223	0.644306	0.613701	0.10062
	TIGIT	0.139353	0.84221	1.03771	0.553314	0.00272042	0.98353			CXCL9	0.47005	0.673728	0.73094	0.133399
	IL11	0.128765	0.849556	0.124007	0.894919	-0.0377494	0.655897			AICDA	0.446846	0.661936	0.590697	0.153448
	CXCR5	0.125154	0.816089	0.384601	0.619333	0.0699972	0.580499			FOXP3	0.416222	0.678794	0.664371	0.115805
	CD40LG	0.118289	0.825458	-0.938506	0.0402388	-0.0815994	0.200616			STAT6	0.414034	0.683086	0.630968	0.145477
	CD274	0.112553	0.819973	-0.301991	0.588851	-0.0406859	0.537565			CD40LG	0.413037	0.695727	0.859465	0.0908774
	F2RL1	0.105482	0.862294	-0.887657	0.0095934	-0.0983881	0.393977			SLC2A1	0.400386	0.667854	0.0460011	0.895759
	MAF	0.104456	0.839013	-0.345798	0.587033	-0.100086	0.169627			TP53	0.348645	0.712072	0.595425	0.147344
	CD47	0.0930103	0.856295	-0.303512	0.448461	0.076567	0.735861			ADA	0.34189	0.731008	0.595554	0.146019
	SLC2A1	0.072012	0.87775	-0.42749	0.386644	0.365379	0.482795			CD46	0.339485	0.720999	0.494482	0.116744
	IL13	-0.00274143	0.995836	-0.841907	0.067822	-0.103539	0.407351			IL13RA2	0.217425	0.812044	0.549824	0.159508
	CD4	-0.00930151	0.984816	-0.239054	0.665654	-0.0895015	0.373878			MYC	0.166484	0.8416	0.575558	0.139877
	CD46	-0.0189483	0.964998	-0.887954	0.00280732	-0.0179559	0.886599			EGR1	0.123266	0.892719	0.430127	0.194338
	IL4R	-0.0297743	0.946304	-1.03054	0.00961791	-0.0675144	0.541132			CD276	0.0955785	0.922856	0.697443	0.10239
	CD80	-0.103856	0.847034	-0.163851	0.724167	-0.0771317	0.427292			CD70	0.0776732	0.934584	0.678179	0.0933222
	EGR1	-0.150543	0.747543	-0.862575	0.0345398	-0.205601	0.0817757			IL4R	-0.0228456	0.977917	0.951099	0.132039
	DPP4	-0.243059	0.687423	0.937709	0.571218	-0.205026	0.254204			LY6E	-0.139094	0.846497	0.92203	0.0675755
	CD27	-0.564984	0.396925	1.00191	0.489159	-0.115107	0.284303			CD44	-0.559688	0.427413	0.428956	0.166673
	GIMAP6	-2.79693	0.224418	-1.00799	0.00206313	0.0985436	0.478035			TBX21	-2.37986	0.00479517	0.098116	0.86217

### Sheet: Dendrtic Cell Activation
	αPD-1: Dendritic Cell Activation									αPD-L1: Dendritic Cell Activation
		Responder		Partial Responder		Non Responder					Partial Responder		Non Responder
	Gene	Log2FC	p value	Log2FC	p value	Log2FC	p value			Gene	Log2FC	p value	Log2FC	p value
	CD22	0.717551	0.359986	-0.929831	0.00901968	-0.0993791	0.40691			CD86	1.33247	0.376853	0.623741	0.181121
	TLR9	0.50662	0.456181	-0.809257	0.0195606	-0.0729058	0.497038			CLEC5A	1.30178	0.310462	0.24579	0.608215
	CD40	0.470665	0.352521	-0.678079	0.0328955	-0.00313681	0.963045			ITGAM	1.14851	0.414299	0.547387	0.19217
	TREM2	0.45149	0.496317	-0.601713	0.0973589	-0.0995308	0.394958			TREM2	1.12011	0.373495	0.771669	0.0996918
	TLR7	0.349965	0.472033	-0.896126	0.00213079	0.112455	0.317908			BATF3	1.11625	0.320719	0.863079	0.417652
	TREM1	0.34674	0.550399	-0.837618	0.0017528	-0.0463278	0.423587			CD80	1.07051	0.366658	0.304256	0.5092
	CXCL9	0.33687	0.560929	-1.11288	0.0433157	-0.135586	0.238505			SIGLEC5	1.03792	0.42756	0.821995	0.111204
	ITGAX	0.329099	0.542291	0.457047	0.676401	0.0614452	0.68147			SIGLEC8	0.992339	0.43786	0.60568	0.17631
	CLEC4C	0.324324	0.531788	-0.196077	0.724771	-0.189206	0.0169443			ITGAE	0.971094	0.460176	0.429237	0.356114
	SIGLEC8	0.3171	0.578983	-0.906726	0.0232616	-0.177612	0.054391			CD33	0.950195	0.489585	0.45042	0.251423
	HSP90B1	0.276798	0.542461	-0.963475	0.00709271	0.102924	0.817904			LILRA4	0.914618	0.434718	0.00765737	0.987875
	CD83	0.27237	0.591471	-0.921168	0.000990552	-0.0739606	0.108101			ADGRE1	0.898374	0.435784	0.299838	0.514583
	CD86	0.270993	0.630978	-0.16692	0.791814	-0.12116	0.265945			CD83	0.863272	0.485611	0.75493	0.103159
	LILRA3	0.237803	0.63541	-0.48497	0.310317	-0.228376	0.21324			IL3RA	0.815695	0.519784	0.57582	0.147704
	ITGAE	0.228536	0.657916	-0.597759	0.104916	0.0336521	0.846322			TLR7	0.808084	0.533536	0.551362	0.143403
	CD33	0.227324	0.642623	-0.39286	0.33373	0.0297873	0.751884			BST2	0.738758	0.519789	0.601	0.144433
	IL3RA	0.224205	0.640032	-0.842936	0.0196954	-0.0670973	0.30967			TLR9	0.73622	0.48556	0.957968	0.0904786
	ITGAM	0.208204	0.669255	-0.583054	0.142997	0.165361	0.243471			ITGAX	0.701391	0.47737	0.130805	0.785877
	BST2	0.169636	0.727665	-0.821906	0.0362032	-0.257791	0.245339			CD22	0.690905	0.564201	1.01445	0.0744628
	SIGLEC5	0.150013	0.781107	-0.738864	0.162813	-0.060935	0.541838			LILRA3	0.680122	0.539154	0.629586	0.172558
	CLEC5A	0.146413	0.80435	0.272865	0.76854	-0.114931	0.3302			CLEC4C	0.632194	0.541149	0.392771	0.262621
	ADGRE1	0.0546659	0.928252	-0.0123837	0.982716	-0.128087	0.221585			HSP90B1	0.504326	0.626399	0.378599	0.311068
	CD80	-0.103856	0.847034	-0.163851	0.724167	-0.0771317	0.427292			CD40	0.49055	0.643814	0.639012	0.117902
	LILRA4	-0.590528	0.472306	0.299846	0.786047	0.06341	0.603555			CXCL9	0.47005	0.673728	0.73094	0.133399
	BATF3	-0.696708	0.2756	-0.648261	0.0176779	-0.0353642	0.655157			TREM1	0.46134	0.646152	0.871052	0.0744521

### Sheet: MHC Class II Antigen Pres.
	αPD-1: MHC Class II Antigen Presentation									αPD-L1: MHC Class II Antigen Presentation
		Responder		Partial Responder		Non Responder					Partial Responder		Non Responder
	Gene	Log2FC	p value	Log2FC	p value	Log2FC	p value			Gene	Log2FC	p value	Log2FC	p value
	HLA-DQB1	0.561769	0.0526137	-0.789815	0.305086	0.00210778	0.987318			HLA-DOA	1.1473	0.413769	0.71916	0.131846
	HLA-DRB5	0.416457	0.582537	-0.243784	0.705392	-0.204099	0.0222868			LAG3	1.09751	0.516168	0.666934	0.113501
	CTSS	0.342071	0.501684	-0.980811	0.00285773	-0.306515	0.00961972			HLA-DQA1	1.07811	0.449468	0.601326	0.171276
	HLA-DOB	0.342044	0.528836	-0.7335	0.113211	0.0574057	0.37496			HLA-DRB5	1.07277	0.372692	0.473628	0.407755
	HLA-DPB1	0.336987	0.462398	-0.730264	0.185423	-0.0384144	0.703023			HLA-DOB	1.00294	0.452611	0.588531	0.162919
	HLA-DOA	0.334654	0.542683	-0.622348	0.0891741	-0.0848771	0.202797			HLA-DMB	0.861575	0.497039	0.276714	0.520092
	HLA-DMB	0.27446	0.5828	-0.591487	0.281097	-0.163132	0.119014			HLA-DPB1	0.817224	0.528522	0.526925	0.159294
	HLA-DQA1	0.270907	0.61421	-0.983703	0.002577	-0.338599	0.037827			HLA-DQA2	0.679977	0.586727	0.589038	0.173898
	HLA-DRB3	0.265361	0.557177	-0.929931	0.0266931	-0.412871	0.00795135			CTSS	0.620274	0.559115	0.70664	0.12612
	LAG3	0.256029	0.607726	-1.07155	0.00712643	-0.129307	0.190355			HLA-DRA	0.616723	0.61869	0.321655	0.419395
	CTSL	0.246122	0.542196	1.05225	0.488665	-0.715388	0.144342			HLA-DRB3	0.568499	0.589731	0.594008	0.19268
	KIF2C	0.228533	0.660775	-0.914308	0.0175223	-0.0886685	0.436743			CTSH	0.535193	0.635774	0.376598	0.363431
	HLA-DQA2	0.223262	0.662491	-0.344659	0.519965	-0.0723332	0.375914			KIF2C	0.533428	0.610503	0.709562	0.147581
	HLA-DRB4	0.220425	0.612084	-0.821679	0.0150041	-0.214049	0.181708			HLA-DRB4	0.49943	0.655437	0.785617	0.102855
	HLA-DPA1	0.174837	0.743995	-0.0317315	0.967508	-0.247372	0.0319783			HLA-DPA1	0.357873	0.722474	0.431632	0.289589
	HLA-DMA	0.17362	0.701893	-0.74893	0.0428035	-0.231223	0.0166643			HLA-DMA	0.29104	0.758903	0.540659	0.166778
	RAB7A	0.166401	0.629454	-0.805593	0.00975825	0.257748	0.66204			CTSL	0.190721	0.810035	0.653873	0.0824861
	CTSH	0.141862	0.787519	-0.538014	0.153801	-0.297808	0.00609755			RAB7A	-0.0310658	0.973086	0.573777	0.133861
	CD74	0.141411	0.784434	-0.179016	0.736772	-0.979545	0.00183083			HLA-DRB	-0.063363	0.937321	0.632038	0.143244
	HLA-DRA	0.036003	0.935872	-0.147487	0.856947	-0.634601	0.00104034			HLA-DQB1	-0.404143	0.639915	0.397333	0.0246604
	HLA-DRB	0.0319434	0.937448	-0.745789	0.0712978	-0.59594	0.00546549			CD74	-0.770132	0.530821	0.448565	0.373827

### Sheet: Mast Cells & IL3 
	αPD-1: Mast Cells and IL-3 Signaling									αPD-L1: Mast Cells and IL-3 Signaling
		Responder		Partial Responder		Non Responder					Partial Responder		Non Responder
	Gene	Log2FC	p value	Log2FC	p value	Log2FC	p value			Gene	Log2FC	p value	Log2FC	p value
	DDIT4	0.395571	0.298659	-0.607744	0.14012	-0.674611	0.0340758			CSF2RB	1.49343	0.334644	-0.0701053	0.89006
	FCER1G	0.347636	0.53831	-0.704246	0.0584825	-0.166523	0.0217946			HDC	1.22378	0.377972	0.735949	0.14612
	LAT	0.338178	0.482238	-0.144591	0.820955	0.0331084	0.789106			FCER1G	1.02654	0.509858	0.634098	0.173864
	CSF2RB	0.323202	0.584638	1.2416	0.468764	0.0311302	0.835606			IL3	1.01879	0.424421	0.490913	0.256353
	JAK2	0.306153	0.602386	-0.615224	0.0912422	-0.132849	0.0559076			SYK	0.862622	0.482168	0.733356	0.132932
	SYK	0.288563	0.552535	-0.94603	0.00140688	-0.0157691	0.867842			LAT	0.842737	0.455759	0.7029	0.137891
	IL3	0.259663	0.650434	1.78514	0.503326	-0.173384	0.090729			PPP3CA	0.832518	0.46342	0.217122	0.648368
	HDC	0.251186	0.66175	-0.630298	0.0922419	-0.00196441	0.983163			IL3RA	0.815695	0.519784	0.57582	0.147704
	IL3RA	0.224205	0.640032	-0.842936	0.0196954	-0.0670973	0.30967			MS4A2	0.74883	0.518291	0.652849	0.250924
	BIRC3	0.200321	0.685488	-0.501392	0.231013	-0.0161315	0.882947			JAK2	0.701402	0.541441	0.557794	0.19036
	CPA3	0.158213	0.761384	-0.47547	0.0785377	-0.0154935	0.820318			BIRC3	0.685402	0.557087	0.390226	0.319766
	PPP3CA	-0.106565	0.837517	0.602071	0.626577	0.123345	0.171354			CPA3	0.33746	0.731787	0.534027	0.214745
	MS4A2	-0.270425	0.674759	-0.263374	0.564675	-0.0470679	0.659726			DDIT4	-1.1253	0.145708	0.241671	0.443623
