## Supplemental Table 2 for "Patient-Derived Three-Dimensional Lung Tumor Models to Evaluate Response to Immunotherapy"

### Sheet: TIS
	Tissue X: Tumor Inflammation Signature									Tissue Y: Tumor Inflammation Signature
		αPD-1 Partial Responder		αPD-L1 Partial Responder							αPD-1 Responder		αPD-L1 Non Responder
	Gene	Log2FC	p value	Log2FC	p value					Gene	Log2FC	p value	Log2FC	p value
	TIGIT	1.03771	0.553314	2.29705	0.16631					CD8A	1.03284	0.201688	1.01788	0.00778834
	CD27	1.00191	0.489159	1.81098	0.281063					STAT1	0.77907	0.15306	0.69918	0.00119279
	CMKLR1	-0.103935	0.862266	1.12189	0.360763					PDCD1LG2	0.659267	0.197901	0.790928	0.00148638
	NKG7	-0.292508	0.126304	3.79239	0.129901					IDO1	0.647871	0.164621	0.782411	0.000508667
	CD274	-0.301991	0.588851	0.861439	0.438615					CXCL9	0.643225	0.230502	0.729808	0.00221086
	PSMB10	-0.520154	0.318144	0.649782	0.568973					CXCR6	0.593924	0.1959	0.600533	0.00162418
	CD276	-0.682332	0.0439874	0.0955785	0.922856					HLA-DQA1	0.582419	0.219488	0.548892	0.00710738
	CXCR6	-0.785128	0.0318225	1.26261	0.448207					LAG3	0.574885	0.220505	0.662885	0.00174982
	CD8A	-0.78854	0.0156197	1.00195	0.435181					CMKLR1	0.555764	0.238944	0.347229	0.166751
	HLA-E	-0.870587	0.0070829	-0.587257	0.427417					CD276	0.555008	0.229646	0.787286	0.000315707
	STAT1	-0.886873	0.0210653	0.592154	0.586806					CCL5	0.552783	0.237098	0.665948	0.00111366
	IDO1	-0.930478	0.00111159	1.01213	0.465048					HLA-E	0.545518	0.23858	0.637796	0.0030776
	PDCD1LG2	-0.941988	0.00706323	0.665388	0.554944					PSMB10	0.526461	0.266307	0.615272	0.00536865
	CCL5	-0.972633	0.076494	0.725998	0.507313					TIGIT	0.448922	0.33318	-0.892348	0.121645
	HLA-DQA1	-0.983703	0.002577	1.07811	0.449468					NKG7	0.382427	0.29744	0.494071	0.0460861
	LAG3	-1.07155	0.00712643	1.09751	0.516168					CD274	0.358442	0.343093	0.231671	0.353702
	CXCL9	-1.11288	0.0433157	0.47005	0.673728					CD27	-0.329809	0.403817	-0.715507	0.195875

### Sheet: T Cell Checkpoints
	Tissue X: T Cell Checkpoints									Tissue Y: T Cell Checkpoints
		αPD-1 Partial Responder		αPD-L1 Partial Responder							αPD-1 Responder		αPD-L1 Non Responder
	Gene	Log2FC	p value	Log2FC	p value					Gene	Log2FC	p value	Log2FC	p value
	TNFRSF9	1.112	0.446374	1.32669	0.30798					HAVCR2	1.17329	0.192941	1.10346	0.0024554
	TIGIT	1.03771	0.553314	2.29705	0.16631					PVRIG	0.915974	0.215012	0.927995	0.000703489
	CD27	1.00191	0.489159	1.81098	0.281063					CD40	0.764856	0.182922	0.707976	0.000165391
	TNFSF4	0.424794	0.701389	1.27452	0.344028					TNFRSF4	0.66579	0.16464	0.405599	0.0936831
	TNFRSF4	-0.12967	0.795928	0.854773	0.453179					PDCD1LG2	0.659267	0.197901	0.790928	0.00148638
	CD80	-0.163851	0.724167	1.07051	0.366658					ICOS	0.646602	0.219259	0.481043	0.0958238
	CD86	-0.16692	0.791814	1.33247	0.376853					PDCD1	0.64174	0.273866	0.56538	0.010916
	CD28	-0.23156	0.525207	1.04529	0.483371					TNFSF4	0.582132	0.31662	0.51122	0.137978
	PDCD1	-0.235162	0.679288	1.03019	0.377961					TNFSF9	0.581972	0.161166	0.530206	0.0125593
	CD274	-0.301991	0.588851	0.861439	0.438615					CD86	0.581877	0.264721	0.604416	0.0104335
	CMTM4	-0.651522	0.0313912	0.385527	0.688039					LAG3	0.574885	0.220505	0.662885	0.00174982
	CD40	-0.678079	0.0328955	0.49055	0.643814					ADORA2A	0.571104	0.238126	0.982055	0.0190107
	CD276	-0.682332	0.0439874	0.0955785	0.922856					TNFSF18	0.569583	0.226509	0.671144	0.00061559
	ICOSLG	-0.747901	0.0158651	0.964929	0.442481					ICOSLG	0.558191	0.120393	0.429684	0.0598261
	ICOS	-0.799522	0.00994482	1.10989	0.397236					CD276	0.555008	0.229646	0.787286	0.000315707
	TNFSF9	-0.806969	0.0525353	0.793039	0.497321					CTLA4	0.549676	0.216382	0.648479	0.000954862
	HAVCR2	-0.809069	0.0792759	0.769756	0.516014					VSIR	0.538938	0.229358	0.745504	0.000604126
	TNFSF18	-0.852752	0.00182814	1.04284	0.307785					TNFRSF18	0.513032	0.242001	0.610106	0.00495136
	TNFRSF18	-0.92108	0.000334945	0.81073	0.458489					CMTM4	0.498081	0.22634	0.550086	0.0120311
	CD40LG	-0.938506	0.0402388	0.413037	0.695727					CD70	0.452751	0.329139	0.752154	0.00249395
	PDCD1LG2	-0.941988	0.00706323	0.665388	0.554944					CD28	0.450209	0.244145	-0.0825454	0.790592
	PVRIG	-0.975828	0.00263548	1.01677	0.517896					TIGIT	0.448922	0.33318	-0.892348	0.121645
	ADORA2A	-0.995979	0.00888738	0.990361	0.446942					CD40LG	0.38239	0.362359	0.897875	0.0155441
	CTLA4	-1.05049	0.048901	0.652085	0.589808					CD274	0.358442	0.343093	0.231671	0.353702
	LAG3	-1.07155	0.00712643	1.09751	0.516168					TNFRSF9	0.271177	0.38864	0.255362	0.55613
	VSIR	-1.07641	0.00166465	0.639284	0.564729					CD80	0.190251	0.610899	0.230168	0.403036
	CD70	-1.12052	0.129628	0.0776732	0.934584					CD27	-0.329809	0.403817	-0.715507	0.195875

### Sheet: Chemokine Signaling
	Tissue X: Chemokine Signaling									Tissue Y: Chemokine Signaling
		αPD-1 Partial Responder		αPD-L1 Partial Responder							αPD-1 Responder		αPD-L1 Non Responder
	Gene	Log2FC	p value	Log2FC	p value					Gene	Log2FC	p value	Log2FC	p value
	SHC3	1.89411	0.391785	1.38627	0.336274					CXCL11	1.38717	0.260198	0.690069	0.132149
	PRKACA	1.65699	0.43978	1.64395	0.254556					GNG12	1.30534	0.0411766	0.618567	0.0243335
	CCL23	1.65495	0.367401	3.84167	0.125299					CCL24	1.20725	0.210873	1.15276	0.00722356
	CCR9	1.59918	0.382971	2.57863	0.239998					CXCL16	1.07132	0.215262	1.03499	0.00518039
	PIK3CG	1.2866	0.475106	1.98214	0.246731					KRAS	0.935877	0.21425	0.884485	0.00217642
	GSK3B	1.10296	0.378556	2.14532	0.212328					HRAS	0.930128	0.261257	0.716741	0.0197772
	GRB2	0.977048	0.503763	0.915941	0.326649					CCL27	0.922315	0.414714	0.932611	0.242644
	STAT5B	0.766854	0.627642	0.967778	0.424288					CCR7	0.897585	0.222144	0.844656	0.00152675
	CXCL11	0.504507	0.692866	1.1786	0.381527					NFKBIA	0.892409	0.172123	0.860635	0.000489815
	CXCL10	0.446545	0.683299	0.899554	0.439617					CXCR1	0.88223	0.207935	0.920997	0.00249324
	CXCR5	0.384601	0.619333	1.54679	0.366487					RELA	0.880432	0.175163	0.705895	0.00198512
	PLCB4	0.280452	0.80812	1.18838	0.352059					RAC2	0.861387	0.198209	0.892148	0.000882077
	AKT1	0.190409	0.832671	0.310517	0.734893					XCR1	0.841164	0.191234	0.763466	0.00119397
	CCL17	0.149007	0.867544	0.881163	0.491637					PRKACB	0.837359	0.221432	0.930577	0.00684946
	JAK3	0.10683	0.880938	1.16618	0.464702					GSK3B	0.833614	0.114208	-0.411366	0.273834
	CCR2	0.0850668	0.892096	1.34888	0.340586					CCL21	0.820696	0.202174	0.615116	0.0170418
	CCL4	0.0114133	0.984476	0.88422	0.441938					NRAS	0.785314	0.219035	0.868479	0.00151837
	PIK3R3	-0.0431786	0.956862	0.594128	0.564158					STAT1	0.77907	0.15306	0.69918	0.00119279
	HCK	-0.0508578	0.941567	0.360199	0.693261					CCL16	0.774879	0.181688	0.841036	0.00155692
	CXCL5	-0.0734961	0.889271	0.638502	0.630983					GRB2	0.768956	0.119384	0.16901	0.463544
	CMKLR1	-0.103935	0.862266	1.12189	0.360763					CXCL6	0.752512	0.104518	0.716228	0.0013742
	GNG12	-0.11474	0.799399	0.598596	0.562178					SHC2	0.737719	0.22265	0.716038	0.00251461
	LYN	-0.117945	0.843862	0.672479	0.569844					BAD	0.72933	0.154669	0.752474	0.00124076
	PRKCB	-0.157651	0.808865	0.958396	0.463869					STAT3	0.724281	0.212185	0.52402	0.0668804
	CXCL2	-0.183541	0.743686	0.492311	0.609337					GNG7	0.708536	0.154408	0.628716	0.00971049
	CCL11	-0.199845	0.669237	1.58518	0.415536					AKT2	0.703217	0.181508	0.764285	0.0116044
	CCR3	-0.208656	0.680183	0.999742	0.415518					STAT2	0.702322	0.145806	0.626878	0.00258532
	BRAF	-0.214485	0.538282	0.871267	0.456384					BRAF	0.700902	0.213114	0.443755	0.0488071
	PIK3CD	-0.265311	0.685588	0.720468	0.497318					RAC3	0.699642	0.155539	0.587604	0.00323008
	CXCL12	-0.291643	0.574208	0.641663	0.561409					RAC1	0.6995	0.188953	0.729611	0.00217776
	SOS1	-0.349738	0.275802	0.650354	0.551955					PPBP	0.694251	0.215512	0.67337	0.00318831
	STAT3	-0.356126	0.532123	0.567593	0.562933					CCL4	0.691115	0.133985	0.395854	0.090834
	SOS2	-0.364121	0.316318	0.824486	0.435937					SHC4	0.686842	0.21877	0.788642	0.00542915
	PIK3R2	-0.380992	0.469168	0.831476	0.448475					CCL3/L1	0.686801	0.22416	0.795926	0.000715859
	CXCL8	-0.429675	0.364626	0.128232	0.899142					PIK3R5	0.684042	0.155367	0.795441	0.00200797
	CCL14	-0.45933	0.379572	1.44538	0.380855					CX3CR1	0.683545	0.184983	0.683903	0.000538855
	CCL1	-0.472388	0.316685	0.940901	0.452318					PRKACG	0.668757	0.171114	0.452724	0.0413553
	SHC4	-0.480383	0.172241	0.875123	0.46964					JAK2	0.668298	0.206515	0.586916	0.041686
	SHC1	-0.481218	0.290658	-0.222836	0.792281					CCL22	0.667104	0.229631	0.68487	0.00334336
	CCL26	-0.483796	0.16407	1.28636	0.218061					CCRL2	0.6663	0.250133	0.693996	0.00183654
	PRKACB	-0.48476	0.186437	0.940157	0.42473					CCL11	0.663285	0.347206	-1.38557	0.0402071
	CCL22	-0.520876	0.21233	0.985942	0.473265					CCL26	0.663084	0.2623	0.49469	0.0544214
	HRAS	-0.527668	0.0422174	1.35961	0.436479					PIK3CA	0.661284	0.225652	0.724319	0.000830778
	CXCR2	-0.543965	0.372305	1.15156	0.346316					CCL8	0.659138	0.240158	0.789737	0.00264396
	GNG4	-0.569064	0.0111973	0.646094	0.540301					CXCR4	0.656933	0.23859	0.759027	0.000438853
	CCL21	-0.583934	0.124705	0.965994	0.443465					CCL18	0.648118	0.21641	0.688419	0.00257076
	CCRL2	-0.601224	0.172867	0.971737	0.421981					SHC1	0.647306	0.204986	0.542335	0.0142892
	JAK2	-0.615224	0.0912422	0.701402	0.541441					CXCL9	0.643225	0.230502	0.729808	0.00221086
	MAP2K1	-0.632402	0.0365181	0.162794	0.851953					PRKCB	0.638178	0.223175	0.509584	0.046063
	RASGRP2	-0.651117	0.142728	0.998849	0.464056					CCR1	0.634596	0.23388	0.646704	0.00402182
	CXCL16	-0.675174	0.0084501	0.420264	0.665782					CCL7	0.629815	0.263153	0.804606	0.000684269
	CXCL1	-0.677136	0.0171059	0.147762	0.868318					ELMO1	0.626881	0.201034	0.665644	0.00234324
	CCL24	-0.684456	0.103287	1.50288	0.343435					GNGT1	0.620454	0.221722	0.681781	0.00162528
	NRAS	-0.688254	0.101265	0.670308	0.5585					CCL1	0.618896	0.191026	0.616535	0.00294374
	MAPK3	-0.699728	0.04989	0.233633	0.798111					ITK	0.612301	0.201262	0.640546	0.00208238
	CXCL3	-0.713973	0.0451669	0.767036	0.482656					CCR6	0.609975	0.23729	0.757419	0.00143254
	CXCR4	-0.7172	0.163159	0.600094	0.601658					PIK3CB	0.609676	0.186761	0.651544	0.00284367
	PRKACG	-0.718726	0.119395	0.697592	0.514515					CXCL14	0.608186	0.20614	0.729268	0.000756403
	CCR4	-0.740933	0.0817999	1.13745	0.433948					ROCK1	0.60813	0.269581	0.856181	0.00298127
	CHUK	-0.743615	0.0908082	0.248308	0.796887					NFKB1	0.603556	0.202546	0.604016	0.0058937
	IKBKG	-0.74708	0.165028	0.377977	0.69487					TIAM1	0.601616	0.222139	0.760102	0.000758396
	CXCL6	-0.75401	0.0297166	0.287977	0.771767					CXCR3	0.601584	0.245456	0.413048	0.0741583
	CXCR1	-0.758001	0.0105594	0.354289	0.669054					CXCL1	0.599397	0.205281	0.640319	0.00122378
	CCL25	-0.766893	0.0369437	0.621809	0.598541					CXCL3	0.596005	0.216701	0.636805	0.00304291
	CX3CL1	-0.771841	0.028105	0.61594	0.521939					PIK3R3	0.595225	0.282928	0.193978	0.383302
	PLCB1	-0.772662	0.0296604	0.712158	0.559151					CXCR6	0.593924	0.1959	0.600533	0.00162418
	RAF1	-0.773383	0.033453	0.662752	0.596414					XCL1/2	0.59115	0.249417	0.703486	0.00138931
	PPBP	-0.774287	0.00648824	0.66605	0.514835					CXCL13	0.586343	0.265811	0.684111	0.00186646
	CXCR3	-0.783188	0.0104878	1.05136	0.390834					CCL19	0.575418	0.236295	0.67949	0.00148271
	CCL28	-0.785062	0.0842482	1.10694	0.367158					RAF1	0.574522	0.206092	0.585995	0.00177293
	CXCR6	-0.785128	0.0318225	1.26261	0.448207					CCL20	0.572702	0.24583	0.760505	0.00169679
	AKT2	-0.790205	0.106863	0.0480308	0.963267					PIK3CD	0.571608	0.229968	0.627085	0.00813171
	CCR5	-0.794676	0.0203218	0.713128	0.533903					IKBKB	0.563866	0.231448	0.529104	0.0120626
	RAC3	-0.796632	0.139214	0.589051	0.548744					PIK3R1	0.562092	0.228864	0.759111	0.000748119
	RELA	-0.800373	0.00176423	0.390537	0.708989					CCL13	0.561959	0.236634	0.564074	0.0070815
	MAPK1	-0.802802	0.00592548	0.448892	0.646877					CMKLR1	0.555764	0.238944	0.347229	0.166751
	CCL3/L1	-0.80547	0.0305483	0.743974	0.522001					PLCB1	0.553995	0.227184	0.610008	0.00149372
	NFKBIA	-0.813762	0.0431706	0.0261338	0.977736					MAP2K1	0.553602	0.244736	0.608396	0.00396956
	PIK3CB	-0.819933	0.0208885	1.09191	0.428695					CCL5	0.552783	0.237098	0.665948	0.00111366
	KRAS	-0.82916	0.0204338	0.963034	0.44632					RASGRP2	0.549663	0.226403	0.595778	0.00513798
	ITK	-0.83243	0.0319812	0.302681	0.754686					MAPK3	0.543696	0.297352	0.553108	0.00808393
	CCL18	-0.838974	0.0256439	-0.201153	0.824589					PF4	0.542793	0.239661	0.807355	0.00164801
	CCR7	-0.842159	0.0425057	1.00313	0.42998					PRKCD	0.523601	0.238754	0.580845	0.00798843
	RHOA	-0.850534	0.0366279	-0.159578	0.823371					CCR5	0.521346	0.267668	0.715196	0.00105864
	SHC2	-0.864694	0.0261937	0.404814	0.731651					CCL15	0.510853	0.231839	0.561503	0.00910896
	PIK3R5	-0.881914	0.15315	0.858111	0.537181					CCR3	0.501421	0.231691	0.467073	0.0185853
	STAT1	-0.886873	0.0210653	0.592154	0.586806					PIK3R2	0.501217	0.298956	0.337725	0.259504
	CCL7	-0.886876	4.23662e-05	0.611121	0.594176					CCR4	0.494101	0.311204	0.65231	0.00270795
	CCL27	-0.88931	0.00319689	1.32653	0.40566					CXCL2	0.492409	0.297017	0.491343	0.017561
	BAD	-0.903734	0.00705853	0.695981	0.54946					CCL17	0.482371	0.231829	0.428691	0.0563924
	ELMO1	-0.914863	0.033597	0.431222	0.659685					CX3CL1	0.473931	0.212006	0.529152	0.00228373
	CCR1	-0.919417	0.207172	0.803174	0.479068					MAPK1	0.470656	0.232747	0.649274	0.00242931
	CCL2	-0.922842	0.0180423	1.40567	0.333709					AKT3	0.468619	0.294019	0.720564	0.00248616
	NFKB1	-0.936786	0.114532	0.34838	0.715007					JAK3	0.460122	0.337586	0.239168	0.431648
	CXCL14	-0.946231	0.0429766	0.739155	0.506516					HCK	0.456446	0.312567	0.527913	0.00564093
	PIK3CA	-0.947295	0.0264158	0.868677	0.462637					CXCR2	0.45559	0.20774	0.161831	0.60166
	XCL1/2	-0.947586	0.000535563	1.13224	0.427587					SOS1	0.453205	0.268316	0.56028	0.00492425
	GNG7	-0.95318	0.0237153	0.892534	0.450336					CCL14	0.4476	0.320275	0.292017	0.214225
	GNGT1	-0.953263	0.0197093	1.20094	0.399245					CXCL12	0.436446	0.292179	0.614601	0.0134034
	PIK3R1	-0.960964	0.0100968	0.41005	0.668573					AKT1	0.435317	0.323455	0.262786	0.242743
	ROCK1	-0.962186	0.0532219	0.496761	0.642242					CXCL8	0.425746	0.284509	0.387468	0.203384
	PRKCD	-0.966911	0.0165849	0.796338	0.533917					CCL25	0.404161	0.386286	0.6415	0.000466551
	TIAM1	-0.971788	0.0192491	0.954201	0.440395					CXCL10	0.392169	0.344945	0.249784	0.356476
	CCL13	-0.972013	0.00308311	0.642829	0.57438					IKBKG	0.38872	0.332232	0.130512	0.557266
	CCL5	-0.972633	0.076494	0.725998	0.507313					CHUK	0.3476	0.359183	0.353034	0.0939773
	CCL8	-0.985392	0.00203679	1.05636	0.49051					CXCR5	0.318569	0.494719	-0.524407	0.237247
	RAC1	-0.987193	0.0105521	0.108664	0.893592					PIK3CG	0.308404	0.405782	-0.479942	0.402933
	CCL16	-0.987765	0.0191787	1.04998	0.39435					CCL28	0.302458	0.494441	0.468619	0.0616108
	RAC2	-0.995862	0.00332127	0.351194	0.723953					CCR9	0.301188	0.494172	-1.51655	0.0880908
	CXCL13	-1.01746	0.0536303	1.04391	0.426645					PRKACA	0.273853	0.514526	-0.911441	0.131669
	STAT2	-1.01789	0.00478841	0.0784891	0.928052					LYN	0.20191	0.526224	-0.0503003	0.898122
	IKBKB	-1.02463	0.0320387	0.0962028	0.920042					CCL2	0.154257	0.723152	-0.408146	0.416808
	CX3CR1	-1.036	0.00308454	1.00072	0.42683					CXCL5	0.144624	0.628312	0.200017	0.586657
	CCL20	-1.05137	0.00399248	0.485512	0.653893					PLCB4	0.0641073	0.815485	0.0204438	0.970989
	AKT3	-1.07682	0.0977193	0.510396	0.647623					GNG4	-0.0490516	0.932083	0.271233	0.338487
	XCR1	-1.08634	0.0255043	0.883468	0.478359					CCR2	-0.0530361	0.88922	0.10097	0.819395
	CCL15	-1.09703	0.00142684	1.07399	0.450636					SHC3	-0.0855719	0.785514	-0.279577	0.529063
	CCR6	-1.10881	0.0241838	0.336391	0.733961					RHOA	-0.208633	0.675045	-0.496207	0.39639
	CXCL9	-1.11288	0.0433157	0.47005	0.673728					SOS2	-0.323488	0.547015	1.35426	0.29103
	PF4	-1.13516	0.000849839	0.696874	0.51008					CCL23	-0.852409	0.317688	-1.01845	0.106779
	CCL19	-1.15079	0.0147381	0.769375	0.507774					STAT5B	-1.79702	0.102747	-2.07292	0.0681866

### Sheet: T Cell Activation & Metabolism
	Tissue X: T Cell Activation & Metabolism									Tissue Y: T Cell Activation & Metabolism
		αPD-1 Partial Responder		αPD-L1 Partial Responder							αPD-1 Responder		αPD-L1 Non Responder
	Gene	Log2FC	p value	Log2FC	p value					Gene	Log2FC	p value	Log2FC	p value
	IL3	1.78514	0.503326	1.01879	0.424421					CXCL11	1.38717	0.260198	0.690069	0.132149
	TIGIT	1.03771	0.553314	2.29705	0.16631					CD247	1.3193	0.194811	1.43652	0.00823668
	CD27	1.00191	0.489159	1.81098	0.281063					HAVCR2	1.17329	0.192941	1.10346	0.0024554
	DPP4	0.937709	0.571218	1.0576	0.418053					CD8A	1.03284	0.201688	1.01788	0.00778834
	CD1C	0.653369	0.636473	0.980115	0.43146					LILRB1	0.979654	0.223191	0.883337	0.0030653
	CXCL11	0.504507	0.692866	1.1786	0.381527					LY6E	0.957794	0.178621	1.0095	0.00136738
	STAT4	0.483665	0.665652	2.20843	0.20344					IL4	0.888761	0.183553	0.851123	0.00191635
	CXCL10	0.446545	0.683299	0.899554	0.439617					MTOR	0.85882	0.136209	0.521997	0.00859442
	MLANA	0.41207	0.715394	1.43976	0.414644					TCF7	0.855839	0.167512	0.735735	0.00116398
	CXCR5	0.384601	0.619333	1.54679	0.366487					TP53	0.822205	0.198619	0.662259	0.000659781
	IL11	0.124007	0.894919	1.19774	0.414132					TNFRSF14	0.738492	0.234392	1.08961	0.00056826
	TBX21	-0.00280442	0.993314	-2.37986	0.00479517					CD7	0.735149	0.215455	0.823224	0.000526535
	IL18	-0.0222816	0.974033	0.835089	0.470642					MKI67	0.727009	0.202472	0.629033	0.00552207
	IL12RB2	-0.0498682	0.948791	1.21576	0.408019					IL2RA	0.715615	0.183011	0.755242	0.000774116
	IL12RB1	-0.0608517	0.937673	0.596337	0.571612					CD2	0.708592	0.218438	0.743755	0.000972341
	EOMES	-0.0718008	0.905748	0.990237	0.456109					IL12A	0.70189	0.190608	0.747082	0.00202963
	LAT	-0.144591	0.820955	0.842737	0.455759					IL18	0.680643	0.141544	0.440642	0.050392
	CD80	-0.163851	0.724167	1.07051	0.366658					CD3E	0.669023	0.227705	0.644743	0.00103175
	CD86	-0.16692	0.791814	1.33247	0.376853					IL18R1	0.666048	0.17426	0.607188	0.00482128
	PDCD1	-0.235162	0.679288	1.03019	0.377961					ITGA1	0.662472	0.208921	0.729637	0.00114719
	CD4	-0.239054	0.665654	0.609929	0.543998					CD44	0.661998	0.217989	0.654617	0.00114676
	CD274	-0.301991	0.588851	0.861439	0.438615					PDCD1LG2	0.659267	0.197901	0.790928	0.00148638
	CD47	-0.303512	0.448461	0.641546	0.531461					IL13RA2	0.651666	0.227566	0.52306	0.0130377
	MAF	-0.345798	0.587033	0.517928	0.616194					IDO1	0.647871	0.164621	0.782411	0.000508667
	IL12B	-0.42009	0.349005	1.15452	0.349797					ICOS	0.646602	0.219259	0.481043	0.0958238
	SLC2A1	-0.42749	0.386644	0.400386	0.667854					CXCL9	0.643225	0.230502	0.729808	0.00221086
	PTPRC	-0.472969	0.214311	1.00352	0.463498					IL13RA1	0.642123	0.155919	0.523409	0.0140557
	TFEB	-0.481656	0.258435	0.919527	0.501299					PDCD1	0.64174	0.273866	0.56538	0.010916
	IL13RA2	-0.537116	0.29421	0.217425	0.812044					CCR1	0.634596	0.23388	0.646704	0.00402182
	CD3E	-0.553024	0.206317	1.24254	0.340127					MYC	0.630763	0.253895	0.737572	0.00067155
	MTOR	-0.561967	0.219693	0.602053	0.586532					TAL1	0.629278	0.19168	0.699672	0.00221752
	FAS	-0.586824	0.236357	1.19478	0.350668					EGR1	0.626829	0.229996	0.620069	0.00390369
	IL12A	-0.597063	0.0137001	0.70763	0.527519					EOMES	0.615184	0.231825	0.328834	0.0468963
	IL13RA1	-0.646316	0.172263	0.718908	0.53643					AICDA	0.610223	0.214028	0.619502	0.00408408
	LCK	-0.67075	0.0993669	0.687872	0.506742					FAS	0.60882	0.217651	0.280641	0.314222
	CD8B	-0.676117	0.0322425	0.685635	0.543848					IRF1	0.605699	0.228438	0.582436	0.00256656
	CD276	-0.682332	0.0439874	0.0955785	0.922856					CTAG1B	0.601781	0.159618	0.762426	0.00211083
	AICDA	-0.686178	0.0884356	0.446846	0.661936					CXCR3	0.601584	0.245456	0.413048	0.0741583
	IRF4	-0.697032	0.0554124	0.922043	0.488336					RAG1	0.593138	0.190861	0.525918	0.00688415
	FOXP3	-0.703147	0.103171	0.416222	0.678794					LCP1	0.587019	0.178223	0.61751	0.00694456
	RAG1	-0.710856	0.0171655	0.957702	0.442349					CD86	0.581877	0.264721	0.604416	0.0104335
	IL5	-0.711868	0.096115	0.970183	0.448379					CD3G	0.581522	0.217505	0.611191	0.00390584
	MKI67	-0.712047	0.0390068	0.928002	0.313997					IL12RB2	0.579929	0.237342	0.445888	0.0233518
	BLVRA	-0.738801	0.0839244	1.1289	0.370518					GZMB	0.579607	0.207657	0.740692	0.000964396
	CCR4	-0.740933	0.0817999	1.13745	0.433948					IL3	0.576939	0.230972	0.472547	0.0130682
	CD3G	-0.759765	0.135945	0.858539	0.492338					LAT	0.576809	0.275575	0.748128	0.00284023
	TNFSF14	-0.761127	0.0338212	0.768441	0.542171					LAG3	0.574885	0.220505	0.662885	0.00174982
	CD38	-0.779127	0.0234331	0.787707	0.547781					TNFSF18	0.569583	0.226509	0.671144	0.00061559
	TNFRSF14	-0.781815	0.00470884	0.673203	0.565688					CD8B	0.567673	0.271769	0.763079	0.00106721
	CXCR3	-0.783188	0.0104878	1.05136	0.390834					IL5	0.566544	0.203228	0.658641	0.00078183
	CD8A	-0.78854	0.0156197	1.00195	0.435181					STAT4	0.564188	0.317485	0.317505	0.399799
	IL4	-0.789436	0.15472	1.12846	0.441476					STAT6	0.558221	0.237826	0.648446	0.00147957
	CCR5	-0.794676	0.0203218	0.713128	0.533903					CD276	0.555008	0.229646	0.787286	0.000315707
	ICOS	-0.799522	0.00994482	1.10989	0.397236					BLVRA	0.554337	0.214811	0.510059	0.0167083
	HAVCR2	-0.809069	0.0792759	0.769756	0.516014					CD69	0.552032	0.224168	0.686814	0.000428364
	LILRB1	-0.809117	0.0603392	0.513287	0.615447					CTLA4	0.549676	0.216382	0.648479	0.000954862
	IL18RAP	-0.814116	0.0238666	0.69087	0.561844					CD1E	0.541153	0.218422	0.666343	0.00707929
	IL7R	-0.830395	0.0152917	0.748837	0.501645					VSIR	0.538938	0.229358	0.745504	0.000604126
	IL13	-0.841907	0.067822	0.826152	0.412483					CD1D	0.53386	0.183213	0.67512	0.00350323
	CD1D	-0.846426	0.0159989	0.728459	0.517755					CD5	0.531201	0.208613	0.606323	0.00191583
	IL2	-0.849831	0.0171418	0.834606	0.513771					TFEB	0.527209	0.278423	0.551292	0.00545057
	TNFSF18	-0.852752	0.00182814	1.04284	0.307785					IFNG	0.526078	0.260972	0.805854	0.000357871
	EGR1	-0.862575	0.0345398	0.123266	0.892719					IL7R	0.524882	0.24435	0.609863	0.00215533
	IFNG	-0.864056	0.001726	1.00545	0.456					LCK	0.521584	0.352425	0.393761	0.200654
	MYC	-0.869253	0.0176912	0.166484	0.8416					CCR5	0.521346	0.267668	0.715196	0.00105864
	CTAG1B	-0.873152	0.230307	0.502223	0.644306					TNFRSF18	0.513032	0.242001	0.610106	0.00495136
	F2RL1	-0.887657	0.0095934	0.714738	0.552774					SOCS1	0.51248	0.249355	0.660418	0.00489725
	CD46	-0.887954	0.00280732	0.339485	0.720999					IL12RB1	0.5119	0.276002	0.367172	0.128992
	CD1E	-0.888663	0.0782079	0.734174	0.556782					TNFSF14	0.504034	0.250956	0.631911	0.00159893
	AIRE	-0.891735	0.0379317	1.05269	0.431834					PRF1	0.496006	0.240724	0.724227	0.0101311
	TCF7	-0.893361	0.0252622	0.665365	0.592507					CCR4	0.494101	0.311204	0.65231	0.00270795
	PRF1	-0.899208	0.0146183	1.07926	0.419286					PTPRC	0.493063	0.292168	0.658301	0.00144208
	GZMB	-0.899849	0.0123958	1.00915	0.483608					ADA	0.485143	0.209036	0.682922	0.000822109
	CD5	-0.9025	0.0275016	0.719707	0.560829					FOXP3	0.48194	0.282803	0.679392	0.0027932
	STAT6	-0.906926	0.102848	0.414034	0.683086					MLANA	0.479007	0.280405	0.213919	0.389966
	CCR1	-0.919417	0.207172	0.803174	0.479068					SLC2A1	0.467065	0.357904	0.460468	0.0564793
	TNFRSF18	-0.92108	0.000334945	0.81073	0.458489					IL18RAP	0.462292	0.238166	0.662127	0.00268643
	IDO1	-0.930478	0.00111159	1.01213	0.465048					CD1C	0.460458	0.338878	0.152914	0.63235
	CD40LG	-0.938506	0.0402388	0.413037	0.695727					CD70	0.452751	0.329139	0.752154	0.00249395
	PDCD1LG2	-0.941988	0.00706323	0.665388	0.554944					TIGIT	0.448922	0.33318	-0.892348	0.121645
	SOCS1	-0.949133	0.0302658	1.01813	0.466181					CD38	0.446974	0.254474	0.545686	0.0119569
	TAL1	-0.961704	0.00238416	0.981358	0.470589					AIRE	0.440956	0.306161	0.574653	0.0134096
	LY6E	-0.9699	0.017651	-0.139094	0.846497					IL11	0.44007	0.369597	0.284978	0.402804
	CD69	-0.972141	0.126943	0.832469	0.55093					CD47	0.432523	0.298427	0.333089	0.101209
	ITGA1	-0.973018	0.0436387	0.648345	0.56571					MAF	0.419038	0.368022	-0.107288	0.784293
	ADA	-0.973636	0.00277609	0.34189	0.731008					F2RL1	0.407252	0.450861	0.508421	0.0662724
	CD2	-0.980284	0.00745208	0.775892	0.533393					IL12B	0.395631	0.377231	0.377135	0.156793
	GIMAP6	-1.00799	0.00206313	0.819994	0.539884					CXCL10	0.392169	0.344945	0.249784	0.356476
	IL2RA	-1.00849	0.0905234	0.929577	0.469449					IL2	0.389776	0.373472	0.615782	0.00635747
	CD44	-1.01133	0.0285819	-0.559688	0.427413					IRF4	0.386923	0.290867	0.699229	0.0012517
	IL4R	-1.03054	0.00961791	-0.0228456	0.977917					CD40LG	0.38239	0.362359	0.897875	0.0155441
	IRF1	-1.03582	0.00108919	0.696591	0.607798					CD274	0.358442	0.343093	0.231671	0.353702
	IL18R1	-1.03959	0.0461299	0.518167	0.57872					CXCR5	0.318569	0.494719	-0.524407	0.237247
	CTLA4	-1.05049	0.048901	0.652085	0.589808					CD4	0.306872	0.482755	0.136726	0.619279
	CD7	-1.05264	0.00131626	0.811234	0.554505					CD46	0.301737	0.425879	0.616669	0.00468584
	LCP1	-1.05993	0.0113004	0.724095	0.519489					IL13	0.295316	0.444197	0.269198	0.307551
	LAG3	-1.07155	0.00712643	1.09751	0.516168					IL4R	0.225219	0.454644	1.1052	0.0539207
	VSIR	-1.07641	0.00166465	0.639284	0.564729					CD80	0.190251	0.610899	0.230168	0.403036
	CXCL9	-1.11288	0.0433157	0.47005	0.673728					TBX21	0.1592	0.515862	-0.15668	0.418208
	CD70	-1.12052	0.129628	0.0776732	0.934584					DPP4	0.0202199	0.956269	-0.597693	0.326487
	CD247	-1.12216	0.0746931	0.880931	0.473052					CD27	-0.329809	0.403817	-0.715507	0.195875
	TP53	-1.14284	0.00341786	0.348645	0.712072					GIMAP6	-2.77945	0.240522	-1.3765	0.156214

### Sheet: Dendrtic Cell Activation
	Tissue X: Dendritic Cell Activation									Tissue Y: Dendritic Cell Activation
		αPD-1 Partial Responder		αPD-L1 Partial Responder							αPD-1 Responder		αPD-L1 Non Responder
	Gene	Log2FC	p value	Log2FC	p value					Gene	Log2FC	p value	Log2FC	p value
	ITGAX	0.457047	0.676401	0.701391	0.47737					CD22	1.08437	0.223224	1.03264	0.00185617
	LILRA4	0.299846	0.786047	0.914618	0.434718					TLR9	0.894101	0.202415	1.02029	0.00117958
	CLEC5A	0.272865	0.76854	1.30178	0.310462					TREM2	0.789455	0.241648	0.79643	0.00171928
	ADGRE1	-0.0123837	0.982716	0.898374	0.435784					CD40	0.764856	0.182922	0.707976	0.000165391
	CD80	-0.163851	0.724167	1.07051	0.366658					TREM1	0.696395	0.232653	0.943873	0.00536453
	CD86	-0.16692	0.791814	1.33247	0.376853					HSP90B1	0.662333	0.233337	0.73804	0.000246614
	CLEC4C	-0.196077	0.724771	0.632194	0.541149					TLR7	0.654815	0.217222	0.650515	0.000916237
	CD33	-0.39286	0.33373	0.950195	0.489585					CXCL9	0.643225	0.230502	0.729808	0.00221086
	LILRA3	-0.48497	0.310317	0.680122	0.539154					SIGLEC8	0.631319	0.196173	0.569722	0.00843745
	ITGAM	-0.583054	0.142997	1.14851	0.414299					CLEC4C	0.62491	0.165264	0.395397	0.097233
	ITGAE	-0.597759	0.104916	0.971094	0.460176					ITGAX	0.623145	0.189812	0.0373946	0.908326
	TREM2	-0.601713	0.0973589	1.12011	0.373495					CD83	0.596057	0.171698	0.762477	0.000728705
	BATF3	-0.648261	0.0176779	1.11625	0.320719					CD86	0.581877	0.264721	0.604416	0.0104335
	CD40	-0.678079	0.0328955	0.49055	0.643814					LILRA3	0.539137	0.202373	0.587514	0.00860955
	SIGLEC5	-0.738864	0.162813	1.03792	0.42756					BST2	0.522425	0.238132	0.685327	0.00129465
	TLR9	-0.809257	0.0195606	0.73622	0.48556					IL3RA	0.506504	0.268363	0.658464	0.000150189
	BST2	-0.821906	0.0362032	0.738758	0.519789					ITGAM	0.479147	0.277881	0.486939	0.0110502
	TREM1	-0.837618	0.0017528	0.46134	0.646152					ITGAE	0.478831	0.277524	0.356318	0.107131
	IL3RA	-0.842936	0.0196954	0.815695	0.519784					CD33	0.469115	0.240243	0.402162	0.0805253
	TLR7	-0.896126	0.00213079	0.808084	0.533536					SIGLEC5	0.431324	0.271298	0.830064	0.0109825
	SIGLEC8	-0.906726	0.0232616	0.992339	0.43786					CLEC5A	0.415212	0.380517	0.146792	0.593026
	CD83	-0.921168	0.000990552	0.863272	0.485611					ADGRE1	0.35707	0.456611	0.245074	0.382691
	CD22	-0.929831	0.00901968	0.690905	0.564201					CD80	0.190251	0.610899	0.230168	0.403036
	HSP90B1	-0.963475	0.00709271	0.504326	0.626399					LILRA4	-0.327027	0.606328	-0.0855111	0.777823
	CXCL9	-1.11288	0.0433157	0.47005	0.673728					BATF3	-0.51221	0.237769	0.785552	0.434647

### Sheet: MHC Class II Antigen Pres.
	Tissue X: MHC Class II Antigen Presentation									Tissue Y: MHC Class II Antigen Presentation
		αPD-1 Partial Responder		αPD-L1 Partial Responder							αPD-1 Responder		αPD-L1 Non Responder
	Gene	Log2FC	p value	Log2FC	p value					Gene	Log2FC	p value	Log2FC	p value
	CTSL	1.05225	0.488665	0.190721	0.810035					HLA-DQB1	0.974712	0.115764	0.789934	0.00448786
	HLA-DPA1	-0.0317315	0.967508	0.357873	0.722474					HLA-DRB5	0.75997	0.260911	0.38872	0.243342
	HLA-DRA	-0.147487	0.856947	0.616723	0.61869					CTSS	0.697093	0.171544	0.692001	0.0017623
	CD74	-0.179016	0.736772	-0.770132	0.530821					CTSL	0.690203	0.278146	0.693376	0.00847433
	HLA-DRB5	-0.243784	0.705392	1.07277	0.372692					HLA-DOA	0.671019	0.173213	0.788779	0.00070397
	HLA-DQA2	-0.344659	0.519965	0.679977	0.586727					HLA-DRB3	0.642907	0.171734	0.658769	0.00109014
	CTSH	-0.538014	0.153801	0.535193	0.635774					CD74	0.639142	0.241801	0.303888	0.309617
	HLA-DMB	-0.591487	0.281097	0.861575	0.497039					HLA-DOB	0.627831	0.262903	0.6124	0.00556573
	HLA-DOA	-0.622348	0.0891741	1.1473	0.413769					HLA-DPB1	0.626232	0.176434	0.563515	0.00670711
	HLA-DPB1	-0.730264	0.185423	0.817224	0.528522					RAB7A	0.612513	0.158617	0.658168	0.00263038
	HLA-DOB	-0.7335	0.113211	1.00294	0.452611					HLA-DQA1	0.582419	0.219488	0.548892	0.00710738
	HLA-DRB	-0.745789	0.0712978	-0.063363	0.937321					LAG3	0.574885	0.220505	0.662885	0.00174982
	HLA-DMA	-0.74893	0.0428035	0.29104	0.758903					HLA-DMB	0.547341	0.206061	0.259571	0.279299
	HLA-DQB1	-0.789815	0.305086	-0.404143	0.639915					HLA-DRB4	0.524368	0.193931	0.720453	0.00634882
	RAB7A	-0.805593	0.00975825	-0.0310658	0.973086					KIF2C	0.516781	0.220928	0.73105	0.0171375
	HLA-DRB4	-0.821679	0.0150041	0.49943	0.655437					CTSH	0.515939	0.272259	0.390947	0.100752
	KIF2C	-0.914308	0.0175223	0.533428	0.610503					HLA-DPA1	0.509415	0.239258	0.433676	0.0509691
	HLA-DRB3	-0.929931	0.0266931	0.568499	0.589731					HLA-DQA2	0.479223	0.241788	0.612384	0.00811776
	CTSS	-0.980811	0.00285773	0.620274	0.559115					HLA-DMA	0.451537	0.277914	0.522072	0.0261135
	HLA-DQA1	-0.983703	0.002577	1.07811	0.449468					HLA-DRB	0.438054	0.305462	0.562674	0.00914259
	LAG3	-1.07155	0.00712643	1.09751	0.516168					HLA-DRA	0.37156	0.350382	0.172576	0.458826

### Sheet: Mast Cells & IL3 
	Tissue X: Mast Cells & IL-3 Signaling									Tissue Y: Mast Cells & IL-3 Signaling
		αPD-1 Partial Responder		αPD-L1 Partial Responder							αPD-1 Responder		αPD-L1 Non Responder
	Gene	Log2FC	p value	Log2FC	p value					Gene	Log2FC	p value	Log2FC	p value
	IL3	1.78514	0.503326	1.01879	0.424421					DDIT4	0.758479	0.162431	0.424257	0.0316779
	CSF2RB	1.2416	0.468764	1.49343	0.334644					FCER1G	0.696196	0.20657	0.671008	0.0377226
	PPP3CA	0.602071	0.626577	0.832518	0.46342					JAK2	0.668298	0.206515	0.586916	0.041686
	LAT	-0.144591	0.820955	0.842737	0.455759					CSF2RB	0.577924	0.236973	-0.197571	0.62855
	MS4A2	-0.263374	0.564675	0.74883	0.518291					IL3	0.576939	0.230972	0.472547	0.0130682
	CPA3	-0.47547	0.0785377	0.33746	0.731787					LAT	0.576809	0.275575	0.748128	0.00284023
	BIRC3	-0.501392	0.231013	0.685402	0.557087					HDC	0.554646	0.212853	0.66524	0.00149623
	DDIT4	-0.607744	0.14012	-1.1253	0.145708					SYK	0.539718	0.217272	0.753543	0.00294603
	JAK2	-0.615224	0.0912422	0.701402	0.541441					IL3RA	0.506504	0.268363	0.658464	0.000150189
	HDC	-0.630298	0.0922419	1.22378	0.377972					BIRC3	0.439377	0.29019	0.388732	0.0777277
	FCER1G	-0.704246	0.0584825	1.02654	0.509858					CPA3	0.380661	0.407922	0.508232	0.0480331
	IL3RA	-0.842936	0.0196954	0.815695	0.519784					PPP3CA	0.161672	0.651082	0.114337	0.634555
	SYK	-0.94603	0.00140688	0.862622	0.482168					MS4A2	-0.0097849	0.982885	0.615269	0.118809
